# YY1 is a transcriptional activator of mouse LINE-1 Tf subfamily

**DOI:** 10.1101/2024.01.03.573552

**Authors:** Karabi Saha, Grace I. Nielsen, Raj Nandani, Lingqi Kong, Ping Ye, Wenfeng An

## Abstract

Long interspersed element type 1 (LINE-1, L1) is an active autonomous transposable element (TE) in the human genome. The first step of L1 replication is transcription, which is controlled by an internal RNA polymerase II promoter in the 5’ untranslated region (UTR) of a full-length L1. It has been shown that transcription factor YY1 binds to a conserved sequence motif at the 5’ end of the human L1 5’UTR and dictates where transcription initiates but not the level of transcription. Putative YY1-binding motifs have been predicted in the 5’UTRs of two distinct mouse L1 subfamilies, Tf and Gf. Using site-directed mutagenesis, in vitro binding, and gene knockdown assays, we experimentally tested the role of YY1 in mouse L1 transcription. Our results indicate that Tf, but not Gf subfamily, harbors functional YY1-binding sites in its 5’UTR monomers. In contrast to its role in human L1, YY1 functions as a transcriptional activator for the mouse Tf subfamily. Furthermore, YY1-binding motifs are solely responsible for the synergistic interaction between monomers, consistent with a model wherein distant monomers act as enhancers for mouse L1 transcription. The abundance of YY1-binding sites in Tf elements also raise important implications for gene regulation at the genomic level.
