## Supplemental Table S1-S3 for "YY1 is a transcriptional activator of mouse LINE-1 Tf subfamily"

### Sheet: Table S1
Table S1. Promoters used in single vector dual luciferase assays
Promoter Description	Plasmid ID	Subfamily	YY1 core motif	Template	Promoter Sequence*	Figure Panel	Reference
No Promotor	pLK037	n/a	n/a	pCH117	n/a	all assays	Kong2022
L1RP	pCH117	L1Hs	GCCAT (reverse complement)	pYX014	gctctagccctggaatgtgtattaagactgtaaggtgGGGGGGAGGAGCCAAGATGGCCGAATAGGAACAGCTCCGGTCTACAGCTCCCAGCGTGAGCGACGCAGAAGACGGTGATTTCTGCATTTCCATCTGAGGTACCGGGTTCATCTCACTAGGGAGTGCCAGACAGTGGGCGCAGGCCAGTGTGTGTGCGCACCGTGCGCGAGCCGAAGCAGGGCGAGGCATTGCCTCACCTGGGAAGCGCAAGGGGTCAGGGAGTTCCCTTTCCGAGTCAAAGAAAGGGGTGACGGACGCACCTGGAAAATCGGGTCACTCCCACCCGAATATTGCGCTTTTCAGACCGGCTTAAGAAACGGCGCACCACGAGACTATATCCCGCACCTGGCTCGGAGGGTCCT…	all assays	Kong2022
M2	pLK057	Tf_I	GCCAT	pLK050	GACAGCCGGCCACCTTCCGGACCAGAGGACAGGTGCCCGCCCGGCTGGGGAGGCGGCCTAAGCCACAGCAGCAGCGGTCGCCATCTTGGTCCGGGACCCGCCGAACTTAGGAAATTAGTCTGAACAGGTGAGAGGGTGCGCCAGAGAACCTGACAGCTTCTGGAACAGGCAGAAGCACAGAGGCGCTGAGGCAGCACCCTGTGTGGGCCGGG	1c,3b	Kong2022
m2a	pGN02	Tf_I	taacg	syn18	﻿GACAGCCGGCCACCTTCCGGACCAGAGGACAGGTGCCCGCCCGGCTGGGGAGGCGGCCTAAGCCACAGCAGCAGCGGTCTAACGCTTGGTCCGGGACCCGCCGAACTTAGGAAATTAGTCTGAACAGGTGAGAGGGTGCGCCAGAGAACCTGACAGCTTCTGGAACAGGCAGAAGCACAGAGGCGCTGAGGCAGCACCCTGTGTGGGCCGGG	1c	This study
m2b	pGN03	Tf_I	GCtAT	syn19	﻿GACAGCCGGCCACCTTCCGGACCAGAGGACAGGTGCCCGCCCGGCTGGGGAGGCGGCCTAAGCCACAGCAGCAGCGGTCGCTATCTTGGTCCGGGACCCGCCGAACTTAGGAAATTAGTCTGAACAGGTGAGAGGGTGCGCCAGAGAACCTGACAGCTTCTGGAACAGGCAGAAGCACAGAGGCGCTGAGGCAGCACCCTGTGTGGGCCGGG	1c	This study
m2c	pGN04	Tf_I	GCCAa	syn20	﻿GACAGCCGGCCACCTTCCGGACCAGAGGACAGGTGCCCGCCCGGCTGGGGAGGCGGCCTAAGCCACAGCAGCAGCGGTCGCCAACTTGGTCCGGGACCCGCCGAACTTAGGAAATTAGTCTGAACAGGTGAGAGGGTGCGCCAGAGAACCTGACAGCTTCTGGAACAGGCAGAAGCACAGAGGCGCTGAGGCAGCACCCTGTGTGGGCCGGG	1c	This study
m2d	pGN05	Tf_I	GCCAc	syn21	﻿GACAGCCGGCCACCTTCCGGACCAGAGGACAGGTGCCCGCCCGGCTGGGGAGGCGGCCTAAGCCACAGCAGCAGCGGTCGCCACCTTGGTCCGGGACCCGCCGAACTTAGGAAATTAGTCTGAACAGGTGAGAGGGTGCGCCAGAGAACCTGACAGCTTCTGGAACAGGCAGAAGCACAGAGGCGCTGAGGCAGCACCCTGTGTGGGCCGGG	1c	This study
M1	pLK056	Tf_I	GCCAT	pLK050	GACAGCCGGCCACCTTCCGGACCAGAGGACAGGTGCCCGCCCGGCTGGGGAGGCGACCTAAGCCACAGCAGCAGCGGTCGCCATCTTGGTCCCGGGACTCCAAGGAACTTAGGAATTTAGTCTGCTTAGGTGAGAGTCTGTACCACCTGGGAACTGCCAAAGCAACACAGTGTCTGAGAAAGGTCCTGTTTTGGGCC	1d,3b	Kong2022
m1	pGN13	Tf_I	GCtAT	syn22	﻿GACAGCCGGCCACCTTCCGGACCAGAGGACAGGTGCCCGCCCGGCTGGGGAGGCGACCTAAGCCACAGCAGCAGCGGTCGCTATCTTGGTCCCGGGACTCCAAGGAACTTAGGAATTTAGTCTGCTTAGGTGAGAGTCTGTACCACCTGGGAACTGCCAAAGCAACACAGTGTCTGAGAAAGGTCCTGTTTTGGGCC	1d	This study
M1-T	pLK047	Tf_I	GCCAT	syn02	GACAGCCGGCCACCTTCCGGACCAGAGGACAGGTGCCCGCCCGGCTGGGGAGGCGACCTAAGCCACAGCAGCAGCGGTCGCCATCTTGGTCCCGGGACTCCAAGGAACTTAGGAATTTAGTCTGCTTAGGTGAGAGTCTGTACCACCTGGGAACTGCCAAAGCAACACAGTGTCTGAGAAAGGTCCTGTTTTGGGCCTTCTTCTTCGGCCAGGAGGAGGTCCAAATACAAGATATCTGCGCACCTTCCCTGTAAGAGAGCTTGCCAGCAGAGAGTGCTCTGAGCACTGAAACTCAGAGGAGAGAATCTGTCTCCCAGGTCTGCTGATAGACGGTAACAGAATCACCAGAAGAACAATCTCTAAACAGAGTCAACTATAACTACTAACTCCAGAGATTAC…	1d	Kong2022
m1-T	pGN14	Tf_I	GCtAT	syn23	﻿GACAGCCGGCCACCTTCCGGACCAGAGGACAGGTGCCCGCCCGGCTGGGGAGGCGACCTAAGCCACAGCAGCAGCGGTCGCTATCTTGGTCCCGGGACTCCAAGGAACTTAGGAATTTAGTCTGCTTAGGTGAGAGTCTGTACCACCTGGGAACTGCCAAAGCAACACAGTGTCTGAGAAAGGTCCTGTTTTGGGCCTTCTTCTTCGGCCAGGAGGAGGTCCAAATACAAGATATCTGCGCACCTTCCCTGTAAGAGAGCTTGCCAGCAGAGAGTGCTCTGAGCACTGAAACTCAGAGGAGAGAATCTGTCTCCCAGGTCTGCTGATAGACGGTAACAGAATCACCAGAAGAACAATCTCTAAACAGAGTCAACTATAACTACTAACTCCAGAGATTA…	1d	This study
M2-M1-T	pLK050	Tf_I	GCCAT-GCCAT	syn05	GACAGCCGGCCACCTTCCGGACCAGAGGACAGGTGCCCGCCCGGCTGGGGAGGCGGCCTAAGCCACAGCAGCAGCGGTCGCCATCTTGGTCCGGGACCCGCCGAACTTAGGAAATTAGTCTGAACAGGTGAGAGGGTGCGCCAGAGAACCTGACAGCTTCTGGAACAGGCAGAAGCACAGAGGCGCTGAGGCAGCACCCTGTGTGGGCCGGGGACAGCCGGCCACCTTCCGGACCAGAGGACAGGTGCCCGCCCGGCTGGGGAGGCGACCTAAGCCACAGCAGCAGCGGTCGCCATCTTGGTCCCGGGACTCCAAGGAACTTAGGAATTTAGTCTGCTTAGGTGAGAGTCTGTACCACCTGGGAACTGCCAAAGCAACACAGTGTCTGAGAAAGGTCCT…	1e,3b	Kong2022
m2-m1-T	pKS03	Tf_I	GCtAT-GCtAT	syn33	GACAGCCGGCCACCTTCCGGACCAGAGGACAGGTGCCCGCCCGGCTGGGGAGGCGGCCTAAGCCACAGCAGCAGCGGTCGCTATCTTGGTCCGGGACCCGCCGAACTTAGGAAATTAGTCTGAACAGGTGAGAGGGTGCGCCAGAGAACCTGACAGCTTCTGGAACAGGCAGAAGCACAGAGGCGCTGAGGCAGCACCCTGTGTGGGCCGGGGACAGCCGGCCACCTTCCGGACCAGAGGACAGGTGCCCGCCCGGCTGGGGAGGCGACCTAAGCCACAGCAGCAGCGGTCGCTATCTTGGTCCCGGGACTCCAAGGAACTTAGGAATTTAGTCTGCTTAGGTGAGAGTCTGTACCACCTGGGAACTGCCAAAGCAACACAGTGTCTGAGAAAGGTCCT…	1e	This study
m2-M1-T	pKS04	Tf_I	GCtAT-GCCAT	syn34	GACAGCCGGCCACCTTCCGGACCAGAGGACAGGTGCCCGCCCGGCTGGGGAGGCGGCCTAAGCCACAGCAGCAGCGGTCGCTATCTTGGTCCGGGACCCGCCGAACTTAGGAAATTAGTCTGAACAGGTGAGAGGGTGCGCCAGAGAACCTGACAGCTTCTGGAACAGGCAGAAGCACAGAGGCGCTGAGGCAGCACCCTGTGTGGGCCGGGGACAGCCGGCCACCTTCCGGACCAGAGGACAGGTGCCCGCCCGGCTGGGGAGGCGACCTAAGCCACAGCAGCAGCGGTCGCCATCTTGGTCCCGGGACTCCAAGGAACTTAGGAATTTAGTCTGCTTAGGTGAGAGTCTGTACCACCTGGGAACTGCCAAAGCAACACAGTGTCTGAGAAAGGTCCT…	1e	This study
M2-m1-T	pKS05	Tf_I	GCCAT-GCtAT	syn35	GACAGCCGGCCACCTTCCGGACCAGAGGACAGGTGCCCGCCCGGCTGGGGAGGCGGCCTAAGCCACAGCAGCAGCGGTCGCCATCTTGGTCCGGGACCCGCCGAACTTAGGAAATTAGTCTGAACAGGTGAGAGGGTGCGCCAGAGAACCTGACAGCTTCTGGAACAGGCAGAAGCACAGAGGCGCTGAGGCAGCACCCTGTGTGGGCCGGGGACAGCCGGCCACCTTCCGGACCAGAGGACAGGTGCCCGCCCGGCTGGGGAGGCGACCTAAGCCACAGCAGCAGCGGTCGCTATCTTGGTCCCGGGACTCCAAGGAACTTAGGAATTTAGTCTGCTTAGGTGAGAGTCTGTACCACCTGGGAACTGCCAAAGCAACACAGTGTCTGAGAAAGGTCCT…	1e	This study
M2	pLK063	Gf_I	GCCTT	pLK051	TGAGAGCACGGGGGTCTGCCTGGCCTGAGAGGTTTGTGGCACAGGCGCCGGCGGGAGCCTTCTTGGCTCCGGGACTCCGCGGAGGGCAGGCTGCACGGGTGACCGTGTGGAATACAGAGTGCCAGCCGTTTCTGGGACGGGCGAGAGAGTCGCAGAGCTTCTGGGCGGCGCCATCTTCAGCTCCAGACAGCCGGCCACCTTCCTGG	4b	Kong2022
m2a	pGN16	Gf_I	taacg	syn25	﻿TGAGAGCACGGGGGTCTGCCTGGCCTGAGAGGTTTGTGGCACAGGCGCCGGCGGGATAACGCTTGGCTCCGGGACTCCGCGGAGGGCAGGCTGCACGGGTGACCGTGTGGAATACAGAGTGCCAGCCGTTTCTGGGACGGGCGAGAGAGTCGCAGAGCTTCTGGGCGGCGCCATCTTCAGCTCCAGACAGCCGGCCACCTTCCTGG	4b	This study
m2b	pGN15	Gf_I	GCCaT	syn24	﻿TGAGAGCACGGGGGTCTGCCTGGCCTGAGAGGTTTGTGGCACAGGCGCCGGCGGGAGCCATCTTGGCTCCGGGACTCCGCGGAGGGCAGGCTGCACGGGTGACCGTGTGGAATACAGAGTGCCAGCCGTTTCTGGGACGGGCGAGAGAGTCGCAGAGCTTCTGGGCGGCGCCATCTTCAGCTCCAGACAGCCGGCCACCTTCCTGG	4b	This study
M1	pLK062	Gf_I	GCCTT	pLK051	TGAGAGCACGGGGGTCTGCCTGGCCTGAGAGGTTTGTGGCACAGGCGCCGGCGGGAGCCTTCTTGGCTCCGGGACTCCGCGGAGGGCAGGCTGCACGGGTGACCGTGTGGAATACAGAGTGCCAGCCGTTTCTGGGACGGGCGAGAGAGTCGCAGAGATTCTGGGGCGGCACCATCCTCAGCTCCAGACAACCAGCCACCTTCCCGG	4c	Kong2022
m1a	pGN18	Gf_I	taacg	syn27	﻿TGAGAGCACGGGGGTCTGCCTGGCCTGAGAGGTTTGTGGCACAGGCGCCGGCGGGATAACGCTTGGCTCCGGGACTCCGCGGAGGGCAGGCTGCACGGGTGACCGTGTGGAATACAGAGTGCCAGCCGTTTCTGGGACGGGCGAGAGAGTCGCAGAGATTCTGGGGCGGCACCATCCTCAGCTCCAGACAACCAGCCACCTTCCCGG	4c	This study
m1b	pGN17	Gf_I	GCCaT	syn26	﻿TGAGAGCACGGGGGTCTGCCTGGCCTGAGAGGTTTGTGGCACAGGCGCCGGCGGGAGCCATCTTGGCTCCGGGACTCCGCGGAGGGCAGGCTGCACGGGTGACCGTGTGGAATACAGAGTGCCAGCCGTTTCTGGGACGGGCGAGAGAGTCGCAGAGATTCTGGGGCGGCACCATCCTCAGCTCCAGACAACCAGCCACCTTCCCGG	4c	This study
M2-M1-T	pLK051	Gf_I	GCCTT-GCCTT	syn06	TGAGAGCACGGGGGTCTGCCTGGCCTGAGAGGTTTGTGGCACAGGCGCCGGCGGGAGCCTTCTTGGCTCCGGGACTCCGCGGAGGGCAGGCTGCACGGGTGACCGTGTGGAATACAGAGTGCCAGCCGTTTCTGGGACGGGCGAGAGAGTCGCAGAGCTTCTGGGCGGCGCCATCTTCAGCTCCAGACAGCCGGCCACCTTCCTGGTGAGAGCACGGGGGTCTGCCTGGCCTGAGAGGTTTGTGGCACAGGCGCCGGCGGGAGCCTTCTTGGCTCCGGGACTCCGCGGAGGGCAGGCTGCACGGGTGACCGTGTGGAATACAGAGTGCCAGCCGTTTCTGGGACGGGCGAGAGAGTCGCAGAGATTCTGGGGCGGCACCATCCTCAGCTCCAGACAACC…	4d	Kong2022
m2-m1-T	pKS02	Gf_I	GCCaT-GCCaT	syn32	TGAGAGCACGGGGGTCTGCCTGGCCTGAGAGGTTTGTGGCACAGGCGCCGGCGGGAGCCATCTTGGCTCCGGGACTCCGCGGAGGGCAGGCTGCACGGGTGACCGTGTGGAATACAGAGTGCCAGCCGTTTCTGGGACGGGCGAGAGAGTCGCAGAGCTTCTGGGCGGCGCCATCTTCAGCTCCAGACAGCCGGCCACCTTCCTGGTGAGAGCACGGGGGTCTGCCTGGCCTGAGAGGTTTGTGGCACAGGCGCCGGCGGGAGCCATCTTGGCTCCGGGACTCCGCGGAGGGCAGGCTGCACGGGTGACCGTGTGGAATACAGAGTGCCAGCCGTTTCTGGGACGGGCGAGAGAGTCGCAGAGATTCTGGGGCGGCACCATCCTCAGCTCCAGACAACC…	4d	This study
*Shown are promoter sequences cloned between SfiI_L and Sfil_R sites.
Note the L1RP promoter construct includes a 37-bp multi-cloning site segment (in lowercase) upstream of the 906-bp L1RP 5'UTR.

### Sheet: Table S2
Table S2. DNA fragments used in EMSA
Fragment Name	Purpose	Subfamily	Motif Name	YY1 core motif	Forward Primer #	Reverse Primer	Figure Panel^
WT	Unlabelled Competitor	Tf_I	Motif 1	GCCAT	WA1727,GCAGCAGCGGTCGCCATCTTGGTCCGGGAC	WA1728,GTCCCGGACCAAGATGGCGACCGCTGCTGC	2b,2c
WT*	Biotin-labelled probe	Tf_I	Motif 1	GCCAT	WA1726,[BIO]GCAGCAGCGGTCGCCATCTTGGTCCGGGAC	WA1728,GTCCCGGACCAAGATGGCGACCGCTGCTGC	2b,2c
Mut1	Unlabelled Competitor	Tf_I	Motif 1	taacg	WA1729,GCAGCAGCGGTCtaacgCTTGGTCCGGGAC	WA1730,GTCCCGGACCAAGCGTTAGACCGCTGCTGC	2b
Mut2	Unlabelled Competitor	Tf_I	Motif 1	GCtAT	WA1731,GCAGCAGCGGTCGCtATCTTGGTCCGGGAC	WA1732,GTCCCGGACCAAGATAGCGACCGCTGCTGC	2b
Mut3	Unlabelled Competitor	Tf_I	Motif 1	GCCAa	WA1733,GCAGCAGCGGTCGCCAaCTTGGTCCGGGAC	WA1734,GTCCCGGACCAAGTTGGCGACCGCTGCTGC	2b
WT26	Unlabelled Competitor	Tf_I	Motif 1	GCCAT	WA1744,GCAGCAGCGGTCGCCATCTTGGTCCG	WA1745,CGGACCAAGATGGCGACCGCTGCTGC	2c
WT24	Unlabelled Competitor	Tf_I	Motif 1	GCCAT	WA1746,GCAGCAGCGGTCGCCATCTTGGTC	WA1747,GACCAAGATGGCGACCGCTGCTGC	2c
WT21	Unlabelled Competitor	Tf_I	Motif 1	GCCAT	WA1748,GCAGCAGCGGTCGCCATCTTG	WA1749,CAAGATGGCGACCGCTGCTGC	2c
WT2	Unlabelled Competitor	Tf_I	Pseudo motif	GCCAC	WA1755,CGGGGACAGCCGGCCACCTTCCGGACCAGA	WA1756,TCTGGTCCGGAAGGTGGCCGGCTGTCCCCG	2c
Mut4	Unlabelled Competitor	Tf_I	Pseudo motif	GCCAt	WA1757,CGGGGACAGCCGGCCAtCTTCCGGACCAGA	WA1758,TCTGGTCCGGAAGaTGGCCGGCTGTCCCCG	2c
WT	Unlabelled Competitor	Gf_I	Pseudo motif	GCCTT	WA1753,GCGCCGGCGGGAGCCTTCTTGGCTCCGGGA	WA1754,TCCCGGAGCCAAGAAGGCTCCCGCCGGCGC	5
Mut*	Biotin-labelled probe	Gf_I	Pseudo motif	GCCaT	WA1750,[BIO]GCGCCGGCGGGAGCCaTCTTGGCTCCGGGA	WA1752,TCCCGGAGCCAAGATGGCTCCCGCCGGCGC	5
Mut	Unlabelled Competitor	Gf_I	Pseudo motif	GCCaT	WA1751,GCGCCGGCGGGAGCCaTCTTGGCTCCGGGA	WA1752,TCCCGGAGCCAAGATGGCTCCCGCCGGCGC	5
# Two primers, WA1726 and WA1750, are 5' labelled with biotin.
^ The same DNA fragments are used in Supplemental Figures 2 and 5.

### Sheet: Table S3
Table S3. Enrichment of YY1 occupancy at TE subfamilies in mESCs (Fig.6)
repClass	repFamily	repName	repCount	log2FC_1	log2FC_2	log2FC_3	log2FC_mean	FC_mean
LTR	ERVK	RLTR43A	3	2.35618	3.18923	3.04461	2.90642	7.49753
LINE	L1	L1MdTf_I	2806	1.17471	1.023	1.19897	1.1343	2.19512
LINE	L1	L1MdTf_II	3331	1.00828	0.872199	1.03877	0.974879	1.96548
LINE	L1	L1M2b	13	0.758953	0.601666	0.662305	0.675767	1.59745
LTR	ERVK	RLTR10D2	221	0.445084	0.564185	0.639463	0.551785	1.4659
LINE	L1-Tx1	MARE6	45	0.560234	0.633285	0.445186	0.548302	1.46236
LTR	ERVK	RLTR46	50	0.308562	0.524536	0.660318	0.505002	1.41913
LTR	ERVK	IAPLTR3	961	0.336398	0.528752	0.482665	0.451577	1.36753
LTR	ERVK	IAPEY_LTR	1409	0.307485	0.449837	0.451071	0.404354	1.3235
LTR	ERV1	RMER21A	611	0.3205	0.393247	0.456263	0.391069	1.31136
LTR	ERV1	RLTR5_Mm	596	0.28658	0.415979	0.411605	0.372623	1.2947
LTR	ERV1	MMERGLN_LTR	428	0.352304	0.291068	0.361527	0.335303	1.26164
LTR	ERV1	MURVY-int	529	0.232944	0.344694	0.346673	0.309074	1.23891
LTR	ERVK	RLTR27	1641	0.203209	0.310136	0.363709	0.293885	1.22594
LTR	ERVK	RLTR10D	489	0.226211	0.309247	0.318004	0.285076	1.21847
LTR	ERVK	RLTR31A_Mm	212	0.233443	0.340994	0.275986	0.284154	1.2177
LTR	ERVK	RLTR44B	257	0.122775	0.345396	0.359187	0.27978	1.21401
LTR	ERVK	RLTR9D2	189	0.196856	0.248849	0.358844	0.269773	1.20562
LTR	ERV1	RLTR4_MM-int	452	0.196134	0.300882	0.306711	0.268796	1.2048
LTR	ERVK	IAPEY5_LTR	235	0.212976	0.314432	0.273642	0.267617	1.20382
LTR	ERV1	RLTR1B	883	0.27131	0.242529	0.279696	0.264599	1.2013
LTR	ERVK	RLTR1F_Mm	84	0.298058	0.193891	0.295505	0.263294	1.20022
LTR	ERVK	RLTR10E	228	0.236528	0.278486	0.250676	0.255335	1.19361
LTR	ERVK	IAPEY3_LTR	555	0.222828	0.247928	0.294024	0.255229	1.19353
LTR	ERVK	IAPEY2_LTR	1062	0.18541	0.271747	0.30067	0.253435	1.19204
LTR	ERVK	RMER17C-int	1975	0.305002	0.213807	0.205946	0.242291	1.18287
LTR	ERV1	RLTR4_Mm	240	0.206099	0.233223	0.282917	0.241098	1.18189
LTR	ERVK	RMER13B	2107	0.10915	0.298165	0.304321	0.240013	1.181
LTR	ERVK	RLTR10F	483	0.201263	0.243455	0.2725	0.239369	1.18048
LTR	ERVK	RMER17B	2923	0.0981933	0.280753	0.299717	0.22904	1.17205
LTR	ERVK	RMER17B2	886	0.114859	0.263387	0.278396	0.220746	1.16534
LTR	ERVK	RMER20C_Mm	1591	0.14513	0.244524	0.268309	0.2203	1.16498
LTR	ERVK	RMER13A	1004	0.119433	0.241547	0.244771	0.203085	1.15116
LTR	ERVK	RLTR26	407	0.0771775	0.259085	0.254007	0.199201	1.14806
LTR	ERVK	RMER17A2	2726	0.0713836	0.265546	0.24795	0.197586	1.14678
LTR	ERV1	MMERGLN-int	1031	0.153116	0.196274	0.234262	0.194931	1.14467
LTR	ERVK	RMER13A2	1468	0.117434	0.239709	0.224064	0.19475	1.14453
LTR	ERVK	IAPLTR4_I	182	0.21362	0.12335	0.242406	0.194011	1.14394
LTR	ERVK	RLTR26_Mus	1081	0.0918552	0.227552	0.248527	0.190965	1.14153
LTR	ERV1	RLTR6-int	1219	0.105887	0.207599	0.248734	0.188647	1.13969
LTR	ERVK	ERVB4_1C-LTR_Mm	932	0.167202	0.218416	0.179159	0.188425	1.13952
LTR	ERVL	MER74B	328	0.14989	0.23322	0.177291	0.187219	1.13857
LTR	ERVL	LTR33A_	459	0.170428	0.233666	0.146197	0.183903	1.13595
LTR	ERVK	RLTR50B	331	0.147089	0.205571	0.188508	0.180598	1.13335
LTR	ERVK	RMER17C	6968	0.0856161	0.235208	0.215261	0.180204	1.13304
LTR	ERVK	RLTR26D_MM	257	0.140001	0.257676	0.125645	0.175664	1.12948
LTR	ERVK	MMERVK10D3_I-int	539	0.21663	0.119366	0.176273	0.171307	1.12608
LTR	ERVK	RMER13A1	1074	0.0676212	0.22019	0.21768	0.17024	1.12525
LTR	ERVK	RMER17D2	1889	0.0782814	0.21336	0.214698	0.170184	1.1252
LTR	ERVL	RMER10A	4501	0.127314	0.189047	0.189332	0.168858	1.12417
LTR	ERVK	MLTR31F_MM	402	0.215984	0.11715	0.167178	0.167335	1.12298
LTR	ERV1	MURVY-LTR	2157	0.12726	0.190875	0.179673	0.166202	1.1221
LTR	ERVK	RLTR9A	641	0.115221	0.165025	0.216201	0.166071	1.122
LTR	ERV1	MuRRS-int	987	0.170389	0.164154	0.161243	0.165267	1.12137
LTR	ERV1	RLTR30D2_MM	733	0.186878	0.131989	0.167113	0.162172	1.11897
LTR	ERVK	IAPEy-int	778	0.16577	0.143712	0.16671	0.15877	1.11633
LTR	ERV1	RLTR41	1116	0.141075	0.177978	0.152995	0.157431	1.1153
SINE	tRNA	LFSINE_Vert	1226	0.146623	0.16626	0.146812	0.153261	1.11208
LTR	ERVK	ERVB4_2-I_MM	374	0.140457	0.141349	0.174303	0.152122	1.1112
LTR	ERVK	RMER17A	2051	0.0775219	0.186472	0.188796	0.151856	1.111
LTR	ERVL	LTR16A1	629	0.160043	0.130085	0.14255	0.144278	1.10518
LTR	ERVK	RLTR26B_MM	503	0.0822167	0.167336	0.180992	0.144172	1.1051
LTR	ERVK	RLTR20B4_MM	419	0.134595	0.181529	0.115302	0.144078	1.10502
LTR	ERVK	RLTR20B3A_MM	834	0.136971	0.142315	0.151327	0.14355	1.10462
LTR	ERVL	MER74A	729	0.142057	0.112194	0.166853	0.140541	1.10232
LTR	ERV1	LTRIS2	1417	0.112823	0.134196	0.157589	0.134985	1.09808
LTR	ERVK?	RLTR51B_Mm	676	0.0942061	0.175704	0.122864	0.131321	1.0953
LTR	ERVK	IAPLTR4	661	0.0906743	0.163348	0.134946	0.129965	1.09427
LTR	ERV1	MuRRS4-int	2774	0.121905	0.121812	0.144838	0.129559	1.09396
LTR	ERVK	RLTR31_Mur	355	0.121116	0.150307	0.11283	0.128174	1.09291
LTR	ERVK	RLTR9E	1313	0.0977655	0.118545	0.167075	0.128088	1.09284
LTR	ERVK	IAPLTR3-int	1717	0.133906	0.133801	0.109936	0.125925	1.09121
LTR	ERVK	RMER20B	1932	0.115018	0.138373	0.123588	0.125692	1.09103
LTR	ERVK	RLTR9C	474	0.142828	0.11086	0.122809	0.125559	1.09093
LTR	ERV1	MERV1_I-int	1388	0.119615	0.124691	0.125681	0.123331	1.08925
LTR	ERVL	RMER10B	3041	0.0749398	0.134724	0.146075	0.118916	1.08592
LTR	ERVK	RLTR34B_MM	525	0.0897526	0.134514	0.124151	0.116266	1.08393
LTR	ERVK	RLTR16B_MM	629	0.095696	0.0710721	0.160697	0.109653	1.07897
LTR	ERV1	RLTR23	1517	0.143578	0.0951782	0.087714	0.109037	1.07851
LTR	ERV1	RMER2	2345	0.128655	0.101206	0.0955117	0.10853	1.07813
LTR	ERVK	MERVK26-int	991	0.121264	0.089922	0.110298	0.10722	1.07715
LTR	ERV1	RMER21B	1248	0.0912547	0.0830604	0.142565	0.105868	1.07614
LTR	ERVK	IAPEY3-int	2455	0.148931	0.0667631	0.0920758	0.103001	1.074
LTR	ERVK	RLTR17	1752	0.0888142	0.0950608	0.120537	0.101536	1.07292
LTR	ERVK	RLTR9D	804	0.0800933	0.0971354	0.119763	0.0990887	1.0711
LTR	ERV1	MMVL30-int	963	0.0910048	0.110721	0.0923916	0.0980672	1.07034
LINE	L2	L2b	13281	0.0779275	0.101943	0.111508	0.0971952	1.06969
SINE	MIR	MIR1_Amn	4735	0.0734231	0.112286	0.0988907	0.0949566	1.06803
LTR	ERVL	LTR16C	1338	0.0804423	0.106738	0.0963923	0.0945648	1.06774
LTR	ERV1	RLTR1B-int	856	0.0877932	0.0941801	0.0985569	0.0935168	1.06697
LTR	ERVL-MaLR	MLT1K	2746	0.0918837	0.0735033	0.109657	0.0917569	1.06567
LTR	ERVK	RLTR45	1557	0.0414237	0.0914649	0.12636	0.0868367	1.06204
SINE	MIR	MIR3	15244	0.0630835	0.0918278	0.0914271	0.0821754	1.05861
LTR	ERVK	RMER12B	1041	0.051511	0.0694272	0.116153	0.0792887	1.0565
LTR	ERVL	LTR33	1460	0.0664781	0.0827306	0.0823216	0.0771966	1.05497
LTR	ERVL-MaLR	MLT1J	2906	0.106229	0.0577393	0.0562947	0.0736083	1.05235
LTR	ERVL-MaLR	MTEb	10751	0.0560732	0.0661266	0.0853052	0.0692193	1.04915
LTR	ERVK	MLTR11A	2116	0.0803431	0.0717484	0.0484722	0.0669173	1.04748
LTR	ERVK	RLTR11A2	2663	0.0884008	0.0464216	0.062713	0.0659487	1.04677
LTR	ERV1	MLTR14	6793	0.0618747	0.0608312	0.0674145	0.0633764	1.04491
LTR	ERVL-MaLR	ORR1G	4717	0.0993295	0.0477474	0.0388782	0.0622322	1.04408
LTR	ERVK	MLTR11B	2986	0.088005	0.050426	0.0469078	0.0618999	1.04384
LINE	L2	L2c	11357	0.0616943	0.0631578	0.0547811	0.0598823	1.04238
LTR	ERVL-MaLR	MTEa	20037	0.0411652	0.0727368	0.0634024	0.0591622	1.04186
SINE	ID	ID	8147	0.0587863	0.0585285	0.0592173	0.0588441	1.04163
SINE	B4	B4A	107730	0.028447	0.0740632	0.0680406	0.0569917	1.04029
LTR	ERVL-MaLR	ORR1E	22688	0.0541932	0.055855	0.048851	0.0529695	1.0374
DNA	hAT-Charlie	MER20	5971	0.0526291	0.0403918	0.0639711	0.0523628	1.03696
LTR	ERVL-MaLR	ORR1F	22992	0.0712513	0.03385	0.0443439	0.0499012	1.03519
SINE	B4	B4	64981	0.0192303	0.0653184	0.05701	0.0473252	1.03335
SINE	MIR	MIRc	22271	0.0588937	0.0371841	0.0432286	0.0464645	1.03273
SINE	Alu	PB1D7	24234	0.0615225	0.0422951	0.0322838	0.0454182	1.03198
SINE	ID	ID4	24025	0.0568927	0.0421632	0.0346361	0.0445936	1.03139
LINE	L2	L2a	23921	0.0671852	0.0210902	0.0263543	0.0383574	1.02694
SINE	B4	ID_B1	110809	0.0380079	0.0421967	0.0275688	0.0359376	1.02522
LTR	ERVL-MaLR	MTE2b	14305	0.0421722	0.017845	0.0263756	0.0288328	1.02019
SINE	B4	RSINE1	117117	0.0161071	0.0391236	0.0180839	0.0244758	1.01711
LTR	ERVL-MaLR	MTD	51250	0.0234856	0.023563	0.0174557	0.0215043	1.01502
Note: Among the columns, log2FC_1/2/3 are the log2FC values for replicate 1, 2, and 3, respectively.
FC_mean is the mean fold change among three replicates (the average is taken after converting each log2FC
to fold change; plotted in Fig.6C). log2FC_mean is the log2 of FC_mean.
